# Spinophilin limits metabotropic glutamate receptor 5 scaffolding to the postsynaptic density and cell type-specifically mediates excessive grooming

**DOI:** 10.1101/2022.05.24.493240

**Authors:** Cameron W. Morris, Darryl S. Watkins, Taylor Pennington, Emma H. Doud, Guihong Qi, Amber L. Mosley, Brady K. Atwood, Anthony J. Baucum

**Author notes:** To whom correspondence should be sent.

## Abstract

**Background:** Constitutive knockout of the obsessive-compulsive disorder-associated protein, disks large associated protein 3 (SAPAP3), results in repetitive motor dysfunction, such as excessive grooming, caused by increased metabotropic glutamate receptor 5 (mGluR5) activity in striatal direct- and indirect pathway medium spiny neurons (dMSNs and iMSNs, respectively). However, MSN subtype-specific signaling mechanisms that mediate mGluR5-dependent adaptations underlying excessive grooming are not fully understood. Here, we investigate the MSN subtype-specific roles of the striatal signaling hub protein, spinophilin, in mediating repetitive motor dysfunction associated with mGluR5 function.

**Methods:** Quantitative proteomics and immunoblotting were utilized to identify how spinophilin impacts mGluR5 phosphorylation and protein interaction changes. Plasticity and repetitive motor dysfunction associated with mGluR5 action was measured using our novel conditional spinophilin mouse model that had spinophilin knocked out from striatal dMSNs or/and iMSNs.

**Results:** Loss of spinophilin only in iMSNs decreased performance of a novel motor repertoire, but loss of spinophilin in either MSN subtype abrogated striatal plasticity associated with mGluR5 function and prevented excessive grooming caused by SAPAP3 knockout mice and treatment with the mGluR5-specific positive allosteric modulator (VU0360172) without impacting locomotion-relevant behavior. Biochemically, we determined spinophilin’s protein interaction correlates with grooming behavior and loss of spinophilin shifts mGluR5 interactions from lipid-raft associated proteins toward postsynaptic density (PSD) proteins implicated in psychiatric disorders.

**Conclusions:** These results identify spinophilin as a novel striatal signaling hub molecule in MSNs that cell subtype-specifically mediates behavioral, functional, and molecular adaptations associated with repetitive motor dysfunction in psychiatric disorders.
