## Supplementary material for "Spinophilin limits metabotropic glutamate receptor 5 scaffolding to the postsynaptic density and cell type-specifically mediates excessive grooming": Table S3

### Sheet: Run1_Decreased Interations_CC
#term ID	term description	observed gene count	background gene count	strength	false discovery rate	matching proteins in your network (IDs)	matching proteins in your network (labels)
GO:0031225	Anchored component of membrane	9	186	1.61	9.75e-10	10090.ENSMUSP00000000109,10090.ENSMUSP00000034992,10090.ENSMUSP00000049457,10090.ENSMUSP00000072136,10090.ENSMUSP00000073664,10090.ENSMUSP00000074578,10090.ENSMUSP00000077913,10090.ENSMUSP00000130668,10090.ENSMUSP00000132918	Cntn1,Nt5e,Cacna2d1,Flot2,Negr1,Ntm,Lsamp,Ncam1,Omg
GO:0045202	Synapse	16	1492	0.96	9.75e-10	10090.ENSMUSP00000000109,10090.ENSMUSP00000001569,10090.ENSMUSP00000013304,10090.ENSMUSP00000022638,10090.ENSMUSP00000023959,10090.ENSMUSP00000034992,10090.ENSMUSP00000041347,10090.ENSMUSP00000044838,10090.ENSMUSP00000049457,10090.ENSMUSP00000072136,10090.ENSMUSP00000074578,10090.ENSMUSP00000103378,10090.ENSMUSP00000129181,10090.ENSMUSP00000130668,10090.ENSMUSP00000131553,10090.ENSMUSP00000140275	Cntn1,Flot1,Atp6v0d1,Nefm,Grm2,Nt5e,Ina,Atp6v0a1,Cacna2d1,Flot2,Ntm,Gabbr2,Grm5,Ncam1,Pde2a,Kcnma1
GO:0098793	Presynapse	12	636	1.2	1.39e-09	10090.ENSMUSP00000000109,10090.ENSMUSP00000001569,10090.ENSMUSP00000013304,10090.ENSMUSP00000022638,10090.ENSMUSP00000023959,10090.ENSMUSP00000044838,10090.ENSMUSP00000049457,10090.ENSMUSP00000072136,10090.ENSMUSP00000103378,10090.ENSMUSP00000130668,10090.ENSMUSP00000131553,10090.ENSMUSP00000140275	Cntn1,Flot1,Atp6v0d1,Nefm,Grm2,Atp6v0a1,Cacna2d1,Flot2,Gabbr2,Ncam1,Pde2a,Kcnma1
GO:0042734	Presynaptic membrane	8	207	1.52	2.97e-08	10090.ENSMUSP00000000109,10090.ENSMUSP00000023959,10090.ENSMUSP00000049457,10090.ENSMUSP00000072136,10090.ENSMUSP00000103378,10090.ENSMUSP00000130668,10090.ENSMUSP00000131553,10090.ENSMUSP00000140275	Cntn1,Grm2,Cacna2d1,Flot2,Gabbr2,Ncam1,Pde2a,Kcnma1
GO:0097060	Synaptic membrane	10	464	1.26	2.97e-08	10090.ENSMUSP00000000109,10090.ENSMUSP00000023959,10090.ENSMUSP00000034992,10090.ENSMUSP00000049457,10090.ENSMUSP00000072136,10090.ENSMUSP00000103378,10090.ENSMUSP00000129181,10090.ENSMUSP00000130668,10090.ENSMUSP00000131553,10090.ENSMUSP00000140275	Cntn1,Grm2,Nt5e,Cacna2d1,Flot2,Gabbr2,Grm5,Ncam1,Pde2a,Kcnma1
GO:0099240	Intrinsic component of synaptic membrane	8	242	1.45	7.68e-08	10090.ENSMUSP00000000109,10090.ENSMUSP00000023959,10090.ENSMUSP00000049457,10090.ENSMUSP00000072136,10090.ENSMUSP00000103378,10090.ENSMUSP00000129181,10090.ENSMUSP00000130668,10090.ENSMUSP00000140275	Cntn1,Grm2,Cacna2d1,Flot2,Gabbr2,Grm5,Ncam1,Kcnma1
GO:0098590	Plasma membrane region	12	1310	0.89	1.89e-06	10090.ENSMUSP00000000109,10090.ENSMUSP00000001569,10090.ENSMUSP00000013304,10090.ENSMUSP00000023959,10090.ENSMUSP00000034992,10090.ENSMUSP00000049457,10090.ENSMUSP00000072136,10090.ENSMUSP00000103378,10090.ENSMUSP00000129181,10090.ENSMUSP00000130668,10090.ENSMUSP00000131553,10090.ENSMUSP00000140275	Cntn1,Flot1,Atp6v0d1,Grm2,Nt5e,Cacna2d1,Flot2,Gabbr2,Grm5,Ncam1,Pde2a,Kcnma1
GO:0098889	Intrinsic component of presynaptic membrane	6	129	1.6	1.89e-06	10090.ENSMUSP00000000109,10090.ENSMUSP00000049457,10090.ENSMUSP00000072136,10090.ENSMUSP00000103378,10090.ENSMUSP00000130668,10090.ENSMUSP00000140275	Cntn1,Cacna2d1,Flot2,Gabbr2,Ncam1,Kcnma1
GO:0005886	Plasma membrane	19	4531	0.55	2.21e-06	10090.ENSMUSP00000000109,10090.ENSMUSP00000001569,10090.ENSMUSP00000013304,10090.ENSMUSP00000022567,10090.ENSMUSP00000023959,10090.ENSMUSP00000034992,10090.ENSMUSP00000036087,10090.ENSMUSP00000044838,10090.ENSMUSP00000049457,10090.ENSMUSP00000072136,10090.ENSMUSP00000073664,10090.ENSMUSP00000074578,10090.ENSMUSP00000077913,10090.ENSMUSP00000103378,10090.ENSMUSP00000129181,10090.ENSMUSP00000130668…	Cntn1,Flot1,Atp6v0d1,Cacna2d3,Grm2,Nt5e,Gnaz,Atp6v0a1,Cacna2d1,Flot2,Negr1,Ntm,Lsamp,Gabbr2,Grm5,Ncam1,Pde2a,Omg,Kcnma1
GO:0098936	Intrinsic component of postsynaptic membrane	6	175	1.46	7.94e-06	10090.ENSMUSP00000000109,10090.ENSMUSP00000023959,10090.ENSMUSP00000049457,10090.ENSMUSP00000103378,10090.ENSMUSP00000129181,10090.ENSMUSP00000130668	Cntn1,Grm2,Cacna2d1,Gabbr2,Grm5,Ncam1
GO:0043005	Neuron projection	12	1583	0.81	9.43e-06	10090.ENSMUSP00000013304,10090.ENSMUSP00000022638,10090.ENSMUSP00000023959,10090.ENSMUSP00000036087,10090.ENSMUSP00000072136,10090.ENSMUSP00000073664,10090.ENSMUSP00000074578,10090.ENSMUSP00000103378,10090.ENSMUSP00000129181,10090.ENSMUSP00000130668,10090.ENSMUSP00000131553,10090.ENSMUSP00000140275	Atp6v0d1,Nefm,Grm2,Gnaz,Flot2,Negr1,Ntm,Gabbr2,Grm5,Ncam1,Pde2a,Kcnma1
GO:0045211	Postsynaptic membrane	7	322	1.27	9.57e-06	10090.ENSMUSP00000000109,10090.ENSMUSP00000023959,10090.ENSMUSP00000049457,10090.ENSMUSP00000103378,10090.ENSMUSP00000129181,10090.ENSMUSP00000130668,10090.ENSMUSP00000140275	Cntn1,Grm2,Cacna2d1,Gabbr2,Grm5,Ncam1,Kcnma1
GO:0098797	Plasma membrane protein complex	8	503	1.13	9.57e-06	10090.ENSMUSP00000001569,10090.ENSMUSP00000013304,10090.ENSMUSP00000022567,10090.ENSMUSP00000036087,10090.ENSMUSP00000049457,10090.ENSMUSP00000072136,10090.ENSMUSP00000103378,10090.ENSMUSP00000140275	Flot1,Atp6v0d1,Cacna2d3,Gnaz,Cacna2d1,Flot2,Gabbr2,Kcnma1
GO:0098978	Glutamatergic synapse	8	501	1.13	9.57e-06	10090.ENSMUSP00000001569,10090.ENSMUSP00000041347,10090.ENSMUSP00000049457,10090.ENSMUSP00000072136,10090.ENSMUSP00000103378,10090.ENSMUSP00000129181,10090.ENSMUSP00000130668,10090.ENSMUSP00000140275	Flot1,Ina,Cacna2d1,Flot2,Gabbr2,Grm5,Ncam1,Kcnma1
GO:0098794	Postsynapse	9	761	1	1.33e-05	10090.ENSMUSP00000000109,10090.ENSMUSP00000022638,10090.ENSMUSP00000023959,10090.ENSMUSP00000041347,10090.ENSMUSP00000049457,10090.ENSMUSP00000103378,10090.ENSMUSP00000129181,10090.ENSMUSP00000130668,10090.ENSMUSP00000140275	Cntn1,Nefm,Grm2,Ina,Cacna2d1,Gabbr2,Grm5,Ncam1,Kcnma1
GO:0099026	Anchored component of presynaptic membrane	3	12	2.33	6.16e-05	10090.ENSMUSP00000000109,10090.ENSMUSP00000049457,10090.ENSMUSP00000072136	Cntn1,Cacna2d1,Flot2
GO:0120025	Plasma membrane bounded cell projection	13	2387	0.66	6.78e-05	10090.ENSMUSP00000001569,10090.ENSMUSP00000013304,10090.ENSMUSP00000022638,10090.ENSMUSP00000023959,10090.ENSMUSP00000036087,10090.ENSMUSP00000072136,10090.ENSMUSP00000073664,10090.ENSMUSP00000074578,10090.ENSMUSP00000103378,10090.ENSMUSP00000129181,10090.ENSMUSP00000130668,10090.ENSMUSP00000131553,10090.ENSMUSP00000140275	Flot1,Atp6v0d1,Nefm,Grm2,Gnaz,Flot2,Negr1,Ntm,Gabbr2,Grm5,Ncam1,Pde2a,Kcnma1
GO:0036477	Somatodendritic compartment	9	1080	0.85	0.00019	10090.ENSMUSP00000022638,10090.ENSMUSP00000023959,10090.ENSMUSP00000036087,10090.ENSMUSP00000072136,10090.ENSMUSP00000073664,10090.ENSMUSP00000129181,10090.ENSMUSP00000130668,10090.ENSMUSP00000131553,10090.ENSMUSP00000140275	Nefm,Grm2,Gnaz,Flot2,Negr1,Grm5,Ncam1,Pde2a,Kcnma1
GO:0098796	Membrane protein complex	9	1083	0.85	0.00019	10090.ENSMUSP00000001569,10090.ENSMUSP00000013304,10090.ENSMUSP00000022567,10090.ENSMUSP00000036087,10090.ENSMUSP00000044838,10090.ENSMUSP00000049457,10090.ENSMUSP00000072136,10090.ENSMUSP00000103378,10090.ENSMUSP00000140275	Flot1,Atp6v0d1,Cacna2d3,Gnaz,Atp6v0a1,Cacna2d1,Flot2,Gabbr2,Kcnma1
GO:0043209	Myelin sheath	5	212	1.3	0.00034	10090.ENSMUSP00000000109,10090.ENSMUSP00000022638,10090.ENSMUSP00000041347,10090.ENSMUSP00000130668,10090.ENSMUSP00000132918	Cntn1,Nefm,Ina,Ncam1,Omg
GO:0048786	Presynaptic active zone	4	96	1.55	0.00037	10090.ENSMUSP00000001569,10090.ENSMUSP00000049457,10090.ENSMUSP00000072136,10090.ENSMUSP00000140275	Flot1,Cacna2d1,Flot2,Kcnma1
GO:0099699	Integral component of synaptic membrane	5	224	1.28	0.00041	10090.ENSMUSP00000023959,10090.ENSMUSP00000103378,10090.ENSMUSP00000129181,10090.ENSMUSP00000130668,10090.ENSMUSP00000140275	Grm2,Gabbr2,Grm5,Ncam1,Kcnma1
GO:0098945	Intrinsic component of presynaptic active zone membrane	3	31	1.91	0.00053	10090.ENSMUSP00000049457,10090.ENSMUSP00000072136,10090.ENSMUSP00000140275	Cacna2d1,Flot2,Kcnma1
GO:0030425	Dendrite	7	753	0.9	0.0012	10090.ENSMUSP00000023959,10090.ENSMUSP00000036087,10090.ENSMUSP00000072136,10090.ENSMUSP00000073664,10090.ENSMUSP00000129181,10090.ENSMUSP00000131553,10090.ENSMUSP00000140275	Grm2,Gnaz,Flot2,Negr1,Grm5,Pde2a,Kcnma1
GO:0099160	Postsynaptic intermediate filament cytoskeleton	2	4	2.63	0.0012	10090.ENSMUSP00000022638,10090.ENSMUSP00000041347	Nefm,Ina
GO:0030424	Axon	7	791	0.88	0.0015	10090.ENSMUSP00000013304,10090.ENSMUSP00000022638,10090.ENSMUSP00000023959,10090.ENSMUSP00000074578,10090.ENSMUSP00000130668,10090.ENSMUSP00000131553,10090.ENSMUSP00000140275	Atp6v0d1,Nefm,Grm2,Ntm,Ncam1,Pde2a,Kcnma1
GO:0099029	Anchored component of presynaptic active zone membrane	2	5	2.53	0.0015	10090.ENSMUSP00000049457,10090.ENSMUSP00000072136	Cacna2d1,Flot2
GO:0099055	Integral component of postsynaptic membrane	4	166	1.31	0.0022	10090.ENSMUSP00000023959,10090.ENSMUSP00000103378,10090.ENSMUSP00000129181,10090.ENSMUSP00000130668	Grm2,Gabbr2,Grm5,Ncam1
GO:0031224	Intrinsic component of membrane	15	4707	0.43	0.0029	10090.ENSMUSP00000000109,10090.ENSMUSP00000022567,10090.ENSMUSP00000023959,10090.ENSMUSP00000034992,10090.ENSMUSP00000044838,10090.ENSMUSP00000049457,10090.ENSMUSP00000072136,10090.ENSMUSP00000073664,10090.ENSMUSP00000074578,10090.ENSMUSP00000077913,10090.ENSMUSP00000103378,10090.ENSMUSP00000129181,10090.ENSMUSP00000130668,10090.ENSMUSP00000132918,10090.ENSMUSP00000140275	Cntn1,Cacna2d3,Grm2,Nt5e,Atp6v0a1,Cacna2d1,Flot2,Negr1,Ntm,Lsamp,Gabbr2,Grm5,Ncam1,Omg,Kcnma1
GO:0016600	Flotillin complex	2	9	2.28	0.0033	10090.ENSMUSP00000001569,10090.ENSMUSP00000072136	Flot1,Flot2
GO:0033179	Proton-transporting v-type atpase, v0 domain	2	9	2.28	0.0033	10090.ENSMUSP00000013304,10090.ENSMUSP00000044838	Atp6v0d1,Atp6v0a1
GO:0099025	Anchored component of postsynaptic membrane	2	9	2.28	0.0033	10090.ENSMUSP00000000109,10090.ENSMUSP00000049457	Cntn1,Cacna2d1
GO:0045121	Membrane raft	5	396	1.03	0.0037	10090.ENSMUSP00000000109,10090.ENSMUSP00000001569,10090.ENSMUSP00000072136,10090.ENSMUSP00000131553,10090.ENSMUSP00000140275	Cntn1,Flot1,Flot2,Pde2a,Kcnma1
GO:0005883	Neurofilament	2	11	2.19	0.004	10090.ENSMUSP00000022638,10090.ENSMUSP00000041347	Nefm,Ina
GO:0001931	Uropod	2	13	2.12	0.0051	10090.ENSMUSP00000001569,10090.ENSMUSP00000072136	Flot1,Flot2
GO:0005901	Caveola	3	97	1.42	0.0077	10090.ENSMUSP00000001569,10090.ENSMUSP00000072136,10090.ENSMUSP00000140275	Flot1,Flot2,Kcnma1
GO:0016471	Vacuolar proton-transporting v-type atpase complex	2	17	2	0.0078	10090.ENSMUSP00000013304,10090.ENSMUSP00000044838	Atp6v0d1,Atp6v0a1
GO:0097449	Astrocyte projection	2	21	1.91	0.011	10090.ENSMUSP00000023959,10090.ENSMUSP00000129181	Grm2,Grm5
GO:0098685	Schaffer collateral - CA1 synapse	3	113	1.35	0.011	10090.ENSMUSP00000041347,10090.ENSMUSP00000129181,10090.ENSMUSP00000130668	Ina,Grm5,Ncam1
GO:0099056	Integral component of presynaptic membrane	3	117	1.34	0.0119	10090.ENSMUSP00000103378,10090.ENSMUSP00000130668,10090.ENSMUSP00000140275	Gabbr2,Ncam1,Kcnma1
GO:0005891	Voltage-gated calcium channel complex	2	38	1.65	0.0294	10090.ENSMUSP00000022567,10090.ENSMUSP00000049457	Cacna2d3,Cacna2d1
GO:0098805	Whole membrane	7	1415	0.62	0.0294	10090.ENSMUSP00000000109,10090.ENSMUSP00000001569,10090.ENSMUSP00000013304,10090.ENSMUSP00000044838,10090.ENSMUSP00000072136,10090.ENSMUSP00000131553,10090.ENSMUSP00000140275	Cntn1,Flot1,Atp6v0d1,Atp6v0a1,Flot2,Pde2a,Kcnma1

### Sheet: Run1_Decreased Interations_BP
#term ID	term description	observed gene count	background gene count	strength	false discovery rate	matching proteins in your network (IDs)	matching proteins in your network (labels)
GO:0007155	Cell adhesion	8	744	0.96	0.0204	10090.ENSMUSP00000000109,10090.ENSMUSP00000034992,10090.ENSMUSP00000072136,10090.ENSMUSP00000073664,10090.ENSMUSP00000074578,10090.ENSMUSP00000077913,10090.ENSMUSP00000130668,10090.ENSMUSP00000132918	Cntn1,Nt5e,Flot2,Negr1,Ntm,Lsamp,Ncam1,Omg
GO:0007399	Nervous system development	12	2358	0.64	0.0223	10090.ENSMUSP00000000109,10090.ENSMUSP00000001569,10090.ENSMUSP00000013304,10090.ENSMUSP00000022638,10090.ENSMUSP00000041347,10090.ENSMUSP00000067197,10090.ENSMUSP00000073664,10090.ENSMUSP00000074578,10090.ENSMUSP00000129181,10090.ENSMUSP00000130668,10090.ENSMUSP00000132918,10090.ENSMUSP00000140275	Cntn1,Flot1,Atp6v0d1,Nefm,Ina,Zfp365,Negr1,Ntm,Grm5,Ncam1,Omg,Kcnma1
GO:0048699	Generation of neurons	10	1660	0.71	0.0332	10090.ENSMUSP00000000109,10090.ENSMUSP00000001569,10090.ENSMUSP00000022638,10090.ENSMUSP00000067197,10090.ENSMUSP00000073664,10090.ENSMUSP00000074578,10090.ENSMUSP00000129181,10090.ENSMUSP00000130668,10090.ENSMUSP00000132918,10090.ENSMUSP00000140275	Cntn1,Flot1,Nefm,Zfp365,Negr1,Ntm,Grm5,Ncam1,Omg,Kcnma1
