## Supplementary material for "Spinophilin limits metabotropic glutamate receptor 5 scaffolding to the postsynaptic density and cell type-specifically mediates excessive grooming": Table S6

### Sheet: Spino Depletion w CagCreER
Spinophilin Experssion (a.u.)
Striatum: Cre- vs. CagCreER+			Hippocampus: Cre- vs. CagCreER+			Cortex: Cre- vs. CagCreER+			Cerebellum: Cre- vs. CagCreER+
Unpaired t test			Unpaired t test			Unpaired t test			Unpaired t test
P value	<0.0001		P value	<0.0001		P value	<0.0001		P value	<0.0001
P value summary	****		P value summary	****		P value summary	****		P value summary	****
Significantly different (P < 0.05)?	Yes		Significantly different (P < 0.05)?	Yes		Significantly different (P < 0.05)?	Yes		Significantly different (P < 0.05)?	Yes
One- or two-tailed P value?	Two-tailed		One- or two-tailed P value?	Two-tailed		One- or two-tailed P value?	Two-tailed		One- or two-tailed P value?	Two-tailed
t, df	t=13.31, df=6		t, df	t=19.56, df=6		t, df	t=33.71, df=6		t, df	t=31.69, df=6
PP1g1 Expression (a.u.)
Striatum: Cre- vs. CagCreER+			Hippocampus: Cre- vs. CagCreER+			Cortex: Cre- vs. CagCreER+			Cerebellum: Cre- vs. CagCreER+
Unpaired t test			Unpaired t test			Unpaired t test			Unpaired t test
P value	0.9808		P value	0.0054		P value	0.7658		P value	0.378
P value summary	ns		P value summary	**		P value summary	ns		P value summary	ns
Significantly different (P < 0.05)?	No		Significantly different (P < 0.05)?	Yes		Significantly different (P < 0.05)?	No		Significantly different (P < 0.05)?	No
One- or two-tailed P value?	Two-tailed		One- or two-tailed P value?	Two-tailed		One- or two-tailed P value?	Two-tailed		One- or two-tailed P value?	Two-tailed
t, df	t=0.02504, df=6		t, df	t=4.254, df=6		t, df	t=0.3117, df=6		t, df	t=0.9518, df=6
PP1a1 Expression (a.u.)
Striatum: Cre- vs. CagCreER+			Hippocampus: Cre- vs. CagCreER+			Cortex: Cre- vs. CagCreER+
Unpaired t test			Unpaired t test			Unpaired t test
P value	0.3447		P value	0.0204		P value	0.4737
P value summary	ns		P value summary	*		P value summary	ns
Significantly different (P < 0.05)?	No		Significantly different (P < 0.05)?	Yes		Significantly different (P < 0.05)?	No
One- or two-tailed P value?	Two-tailed		One- or two-tailed P value?	Two-tailed		One- or two-tailed P value?	Two-tailed
t, df	t=1.025, df=6		t, df	t=3.127, df=6		t, df	t=0.7642, df=6

### Sheet: Spino Depletion w D1 or A2a Cre
Spinophilin Experssion (a.u.)
ANOVA summary
F	4.372		Brown-Forsythe test
P value	0.0283		F (DFn, DFd)	1.089 (2, 18)
P value summary	*		P value	0.3579
Significant diff. among means (P < 0.05)?	Yes		P value summary	ns
R squared	0.3269		Are SDs significantly different (P < 0.05)?	No
Dunnett's multiple comparisons test	Mean Diff.	95.00% CI of diff.	Below threshold?	Summary	Adjusted P Value
Cre- vs. D1	0.2613	0.02153 to 0.5012	Yes	*	0.0323
Cre- vs. A2A	0.2321	0.009013 to 0.4552	Yes	*	0.0411
PP1g1 Expression (a.u.)
ANOVA summary			Brown-Forsythe test
F	0.001007		F (DFn, DFd)	0.3880 (2, 18)
P value	0.999		P value	0.684
P value summary	ns		P value summary	ns
Significant diff. among means (P < 0.05)?	No		Are SDs significantly different (P < 0.05)?	No
R squared	0.0001119
PP1a1 Expression (a.u.)
ANOVA summary			Brown-Forsythe test
F	0.2823		F (DFn, DFd)	0.4199 (2, 18)
P value	0.7573		P value	0.6634
P value summary	ns		P value summary	ns
Significant diff. among means (P < 0.05)?	No		Are SDs significantly different (P < 0.05)?	No
R squared	0.03041

### Sheet: Rotarod
Latency to Fall (s)
Two-way RM ANOVA	Matching: Stacked
Assume sphericity?	Yes
Alpha	0.05
Source of Variation	% of total variation	P value	P value summary	Significant?
Day x Genotype	2.175	0.1794	ns	No
Day	32.37	<0.0001	****	Yes
Genotype	8.045	0.0006	***	Yes
Subject	24.41	<0.0001	****	Yes
ANOVA table	SS	DF	MS	F (DFn, DFd)	P value
Day x Genotype	15203	12	1267	F (12, 244) = 1.373	P=0.1794
Day	226182	4	56545	F (4, 244) = 61.28	P<0.0001
Genotype	56218	3	18739	F (3, 61) = 6.701	P=0.0006
Subject	170580	61	2796	F (61, 244) = 3.030	P<0.0001
Residual	225159	244	922.8
Dunnett's multiple comparisons test	Predicted (LS) mean diff.	95.00% CI of diff.	Below threshold?	Summary	Adjusted P Value
Cre- Controls vs. D1-KO	-5.189	-25.16 to 14.78	No	ns	0.8702
Cre- Controls vs. A2A-KO	29.49	9.519 to 49.46	Yes	**	0.0021
Cre- Controls vs. Cre Controls	14.29	-5.035 to 33.61	No	ns	0.1932

### Sheet: Sensitization
Distance Traveled (cm)
SpinoFl/Fl Control vs. SpinoDdMSN
Source of Variation	% of total variation	P value	P value summary	Significant?
Day	2.95	<0.0001	****	Yes
Treatment	58.9	<0.0001	****	Yes
Genotype	0.04348	0.8076	ns	No
Day x Treatment	3.713	<0.0001	****	Yes
Day x Genotype	0.09515	0.4322	ns	No
Treatment x Genotype	0.3354	0.5001	ns	No
Day x Treatment x Genotype	0.1107	0.3517	ns	No
Subject	26.02
ANOVA table	SS	DF	MS	F (DFn, DFd)	P value
Day	1083418651	4	270854663	F (4, 144) = 29.73	P<0.0001
Treatment	21630505108	1	21630505108	F (1, 36) = 81.49	P<0.0001
Genotype	15965948	1	15965948	F (1, 36) = 0.06015	P=0.8076
Day x Treatment	1363356179	4	340839045	F (4, 144) = 37.41	P<0.0001
Day x Genotype	34941265	4	8735316	F (4, 144) = 0.9587	P=0.4322
Treatment x Genotype	123168948	1	123168948	F (1, 36) = 0.4640	P=0.5001
Day x Treatment x Genotype	40645888	4	10161472	F (4, 144) = 1.115	P=0.3517
Subject	9555201751	36	265422271
Residual	1312100057	144	9111806
Distance Traveled (cm)
SpinoFl/Fl Control vs. SpinoDiMSN
Source of Variation	% of total variation	P value	P value summary	Significant?	Geisser-Greenhouse's epsilon
Day	2.452	<0.0001	****	Yes	0.7523
Treatment	62.98	<0.0001	****	Yes
Genotype	0.05403	0.7536	ns	No
Day x Treatment	4.07	<0.0001	****	Yes
Day x Genotype	0.05977	0.5974	ns	No
Treatment x Genotype	0.3893	0.4013	ns	No
Day x Treatment x Genotype	0.05463	0.639	ns	No
Subject	21.09
ANOVA table	SS	DF	MS	F (DFn, DFd)	P value
Day	960753205	4	240188301	F (3.009, 117.4) = 28.46	P<0.0001
Treatment	24676430640	1	24676430640	F (1, 39) = 116.5	P<0.0001
Genotype	21170890	1	21170890	F (1, 39) = 0.09993	P=0.7536
Day x Treatment	1594612066	4	398653016	F (4, 156) = 47.23	P<0.0001
Day x Genotype	23418799	4	5854700	F (4, 156) = 0.6937	P=0.5974
Treatment x Genotype	152526641	1	152526641	F (1, 39) = 0.7199	P=0.4013
Day x Treatment x Genotype	21403423	4	5350856	F (4, 156) = 0.6340	P=0.6390
Subject	8262447625	39	211857631
Residual	1316692003	156	8440333
Distance Traveled (cm)
Spino+/+/D1-Cre vs. Spino+/+/A2A-Cre
Source of Variation	% of total variation	P value	P value summary	Significant?
Day	2.045	<0.0001	****	Yes
Treatment	66.77	<0.0001	****	Yes
Genotype	0.5445	0.5074	ns	No
Day x Treatment	6.974	<0.0001	****	Yes
Day x Genotype	0.5064	0.1392	ns	No
Treatment x Genotype	0.428	0.556	ns	No
Day x Treatment x Genotype	0.1579	0.6877	ns	No
Subject	15.23
ANOVA table	SS	DF	MS	F (DFn, DFd)	P value
Day	240306705	4	60076676	F (4, 52) = 7.345	P<0.0001
Treatment	7845215092	1	7845215092	F (1, 13) = 56.98	P<0.0001
Genotype	63978111	1	63978111	F (1, 13) = 0.4647	P=0.5074
Day x Treatment	819453711	4	204863428	F (4, 52) = 25.05	P<0.0001
Day x Genotype	59501670	4	14875417	F (4, 52) = 1.819	P=0.1392
Treatment x Genotype	50291801	1	50291801	F (1, 13) = 0.3653	P=0.5560
Day x Treatment x Genotype	18548309	4	4637077	F (4, 52) = 0.5669	P=0.6877
Subject	1789863833	13	137681833
Residual	425310416	52	8179046

### Sheet: DLS Field Electrophysiology
Input/Output Curve (mV)							HFS-LTD (percent baseline)
SpinoFl/Fl vs. SpinoDdMSN vs. SpinoDiMSN							SpinoFl/Fl vs. SpinoDdMSN vs. SpinoDiMSN (91-100 minutes)
Source of Variation	% of total variation	P value	P value summary	Significant?	Geisser-Greenhouse's epsilon		ANOVA summary
Intensity x Genotype	0.5268	0.0227	*	Yes			F	6.604
Intensity	64.88	<0.0001	****	Yes	0.351		P value	0.0039
Genotype	0.4545	0.4283	ns	No			P value summary	**
Subject	22.82	<0.0001	****	Yes			Significant diff. among means (P < 0.05)?	Yes
							R squared	0.2858
ANOVA table	SS	DF	MS	F (DFn, DFd)	P value
Intensity x Genotype	0.6473	12	0.05394	F (12, 516) = 1.997	P=0.0227		Dunnett's multiple comparisons test	Mean Diff.	95.00% CI of diff.	Below threshold?	Summary	Adjusted P Value
Intensity	79.72	6	13.29	F (2.106, 181.1) = 491.8	P<0.0001		SpinoFl/Fl vs. SpinoΔdMSN	-20.59	-37.85 to -3.327	Yes	*	0.0177
Genotype	0.5585	2	0.2792	F (2, 86) = 0.8563	P=0.4283		SpinoFl/Fl vs. SpinoΔiMSN	-22.31	-37.64 to -6.975	Yes	**	0.0037
Subject	28.04	86	0.3261	F (86, 516) = 12.07	P<0.0001
Residual	13.94	516	0.02701				HFS-LTD (mv)
							SpinoFl/Fl
Šídák's multiple comparisons test	Mean Diff.	95.00% CI of diff.	Below threshold?	Summary	Adjusted P Value		Repeated measures ANOVA summary
							Assume sphericity?	No
Row 1							F	15.81
WT vs. D1Cre	0.004499	-0.08577 to 0.09477	No	ns	>0.9999		P value	0.0004
WT vs. A2aCre	-0.01567	-0.1427 to 0.1114	No	ns	>0.9999		P value summary	***
							Statistically significant (P < 0.05)?	Yes
Row 2							Geisser-Greenhouse's epsilon	0.7165
WT vs. D1Cre	0.04337	-0.1560 to 0.2427	No	ns	>0.9999		R squared	0.5897
WT vs. A2aCre	0.01211	-0.2281 to 0.2524	No	ns	>0.9999
							Dunnett's multiple comparisons test	Mean Diff.	95.00% CI of diff.	Below threshold?	Summary	Adjusted P Value
Row 3							1-10 min vs. 31-40 min	-0.04745	-0.08061 to -0.01429	Yes	**	0.0074
WT vs. D1Cre	-0.02557	-0.2645 to 0.2133	No	ns	>0.9999		1-10 min vs. 91-100 min	-0.1166	-0.1802 to -0.05300	Yes	**	0.0013
WT vs. A2aCre	-0.01915	-0.2724 to 0.2342	No	ns	>0.9999
							HFS-LTD (mv)
Row 4							SpinoDdMSN
WT vs. D1Cre	-0.1098	-0.3382 to 0.1186	No	ns	0.8972		Repeated measures ANOVA summary
WT vs. A2aCre	-0.03713	-0.2756 to 0.2014	No	ns	>0.9999		Assume sphericity?	No
							F	0.31
Row 5							P value	0.7291
WT vs. D1Cre	-0.1328	-0.3500 to 0.08441	No	ns	0.6297		P value summary	ns
WT vs. A2aCre	-0.01798	-0.2249 to 0.1889	No	ns	>0.9999		Statistically significant (P < 0.05)?	No
							Geisser-Greenhouse's epsilon	0.9589
Row 6							R squared	0.03731
WT vs. D1Cre	-0.1346	-0.3311 to 0.06183	No	ns	0.4511
WT vs. A2aCre	-0.0003238	-0.1851 to 0.1844	No	ns	>0.9999		Dunnett's multiple comparisons test	Mean Diff.	95.00% CI of diff.	Below threshold?	Summary	Adjusted P Value
							1-10 min vs. 31-40 min	0.00433	-0.05311 to 0.06177	No	ns	0.9708
Row 7							1-10 min vs. 91-100 min	-0.01384	-0.08221 to 0.05453	No	ns	0.8149
WT vs. D1Cre	-0.1249	-0.3269 to 0.07712	No	ns	0.6133
WT vs. A2aCre	0.01804	-0.1651 to 0.2012	No	ns	>0.9999		HFS-LTD (mv)
							SpinoDiMSN
							Repeated measures ANOVA summary
							Assume sphericity?	No
							F	0.3366
							P value	0.6799
							P value summary	ns
							Statistically significant (P < 0.05)?	No
							Geisser-Greenhouse's epsilon	0.8362
							R squared	0.02524
							Dunnett's multiple comparisons test	Mean Diff.	95.00% CI of diff.	Below threshold?	Summary	Adjusted P Value
							1-10 min vs. 31-40 min	-3.714e-05	-0.03878 to 0.03871	No	ns	>0.9999
							1-10 min vs. 91-100 min	-0.01484	-0.07316 to 0.04347	No	ns	0.7576

### Sheet: SAPAP3 OF
Percent Grooming (s/3600)							Grooming Frequency (integer)							Mean Grooming Bout Duration (s)
SAPAP3 WT-KO/SpinoFl/Fl or Fl/+, SAPAP3 WT-KO/SpinoDdMSN, SAPAP3 WT-KO/SpinoDdMSN							SAPAP3 WT-KO/SpinoFl/Fl or Fl/+, SAPAP3 WT-KO/SpinoDdMSN, SAPAP3 WT-KO/SpinoDdMSN							SAPAP3 WT-KO/SpinoFl/Fl or Fl/+, SAPAP3 WT-KO/SpinoDdMSN, SAPAP3 WT-KO/SpinoDdMSN
Source of Variation	% of total variation	P value	P value summary	Significant?			Source of Variation	% of total variation	P value	P value summary	Significant?			Source of Variation	% of total variation	P value	P value summary	Significant?
Interaction	5.032	0.0397	*	Yes			Interaction	6.057	0.0573	ns	No			Interaction	0.7873	0.6799	ns	No
SAPAP3 Genotype	25.96	<0.0001	****	Yes			SAPAP3 Genotype	15.8	0.0002	***	Yes			SAPAP3 Genotype	15.75	0.0002	***	Yes
Spinophilin Genotype	25.34	<0.0001	****	Yes			Spinophilin Genotype	14.22	0.0018	**	Yes			Spinophilin Genotype	22.04	<0.0001	****	Yes
ANOVA table	SS (Type III)	DF	MS	F (DFn, DFd)	P value		ANOVA table	SS (Type III)	DF	MS	F (DFn, DFd)	P value		ANOVA table	SS (Type III)	DF	MS	F (DFn, DFd)	P value
Interaction	167.8	2	83.92	F (2, 63) = 3.396	P=0.0397		Interaction	2479	2	1239	F (2, 63) = 2.992	P=0.0573		Interaction	2.527	2	1.264	F (2, 63) = 0.3881	P=0.6799
SAPAP3 Genotype	865.8	1	865.8	F (1, 63) = 35.04	P<0.0001		SAPAP3 Genotype	6467	1	6467	F (1, 63) = 15.61	P=0.0002		SAPAP3 Genotype	50.55	1	50.55	F (1, 63) = 15.53	P=0.0002
Spinophilin Genotype	845.3	2	422.7	F (2, 63) = 17.11	P<0.0001		Spinophilin Genotype	5819	2	2910	F (2, 63) = 7.025	P=0.0018		Spinophilin Genotype	70.73	2	35.37	F (2, 63) = 10.86	P<0.0001
Residual	1557	63	24.71				Residual	26095	63	414.2				Residual	205.1	63	3.256
Šídák's multiple comparisons test (spinophilin genotype)	Predicted (LS) mean diff.	95.00% CI of diff.	Below threshold?	Summary	Adjusted P Value		Šídák's multiple comparisons test (spinophilin genotype)	Predicted (LS) mean diff.	95.00% CI of diff.	Below threshold?	Summary	Adjusted P Value		Šídák's multiple comparisons test (spinophilin genotype)	Predicted (LS) mean diff.	95.00% CI of diff.	Below threshold?	Summary	Adjusted P Value
SAPAP3 WT							SAPAP3 WT							SAPAP3 WT
Control vs. SpinoΔdMSN	3.385	-1.554 to 8.323	No	ns	0.228		Control vs. SpinoΔdMSN	-10.54	-30.76 to 9.680	No	ns	0.4177		Control vs. SpinoΔdMSN	1.857	0.06478 to 3.650	Yes	*	0.0409
Control vs. SpinoΔiMSN	4.501	-0.05754 to 9.060	No	ns	0.0536		Control vs. SpinoΔiMSN	5.795	-12.87 to 24.46	No	ns	0.7291		Control vs. SpinoΔiMSN	1.598	-0.05698 to 3.253	No	ns	0.0603
SAPAP3 KO							SAPAP3 KO							SAPAP3 KO
Control vs. SpinoΔdMSN	9.235	4.481 to 13.99	Yes	****	<0.0001		Control vs. SpinoΔdMSN	11.28	-8.183 to 30.74	No	ns	0.3423		Control vs. SpinoΔdMSN	2.693	0.9677 to 4.419	Yes	**	0.0014
Control vs. SpinoΔiMSN	11.55	6.798 to 16.31	Yes	****	<0.0001		Control vs. SpinoΔiMSN	33.2	13.73 to 52.66	Yes	***	0.0005		Control vs. SpinoΔiMSN	2.377	0.6516 to 4.103	Yes	**	0.0049
Šídák's multiple comparisons test (SAPAP3 genotype)	Predicted (LS) mean diff.	95.00% CI of diff.	Below threshold?	Summary	Adjusted P Value		Šídák's multiple comparisons test (SAPAP3 genotype)	Predicted (LS) mean diff.	95.00% CI of diff.	Below threshold?	Summary	Adjusted P Value		Šídák's multiple comparisons test (SAPAP3 genotype)	Predicted (LS) mean diff.	95.00% CI of diff.	Below threshold?	Summary	Adjusted P Value
SAPAP3 WT - KO							SAPAP3 WT - KO							SAPAP3 WT - KO
Control	-11.43	-16.43 to -6.439	Yes	****	<0.0001		Control	-35.9	-56.35 to -15.45	Yes	***	0.0002		Control	-2.262	-4.075 to -0.4489	Yes	**	0.0097
SpinoΔdMSN	-5.583	-10.96 to -0.2069	Yes	*	0.0394		SpinoΔdMSN	-14.08	-36.10 to 7.930	No	ns	0.3222		SpinoΔdMSN	-1.426	-3.378 to 0.5255	No	ns	0.2159
SpinoΔiMSN	-4.383	-9.361 to 0.5943	No	ns	0.1002		SpinoΔiMSN	-8.5	-28.88 to 11.88	No	ns	0.6718		SpinoΔiMSN	-1.483	-3.290 to 0.3240	No	ns	0.1383
Distance Traveled (m)							Grooming Duration (s) vs. Locomotion (m)
SAPAP3 WT-KO/SpinoFl/Fl or Fl/+, SAPAP3 WT-KO/SpinoDdMSN, SAPAP3 WT-KO/SpinoDdMSN							SAPAP3 WT-KO/SpinoFl/Fl or Fl/+, SAPAP3 WT-KO/SpinoDdMSN, SAPAP3 WT-KO/SpinoDdMSN
Source of Variation	% of total variation	P value	P value summary	Significant?				Grooming Duration (s)vs.SAPAP3 WT/SpinoFl/Fl or Fl/+	Grooming Duration (s)vs.SAPAP3 KO/SpinoFl/Fl or Fl/+	Grooming Duration (s)vs.SAPAP3 WT/SpinoΔdMSN	Grooming Duration (s)vs.SAPAP3 KO/SpinoΔdMSN	Grooming Duration (s)vs.SAPAP3 WT/SpinoΔiMSN	Grooming Duration (s)vs.SAPAP3 KO/SpinoΔiMSN
Interaction	0.4506	0.6631	ns	No			Pearson r
SAPAP3 Genotype	62.2	<0.0001	****	Yes			r	-0.5988	-0.2198	-0.3806	-0.224	-0.5019	-0.6325
Spinophilin Genotype	3.978	0.0316	*	Yes			95% confidence interval	-0.8645 to -0.07135	-0.7242 to 0.4378	-0.8339 to 0.3794	-0.7070 to 0.4016	-0.8352 to 0.1011	-0.8851 to -0.09198
							R squared	0.3586	0.04833	0.1449	0.05016	0.2519	0.4
ANOVA table	SS (Type III)	DF	MS	F (DFn, DFd)	P value
Interaction	420	2	210	F (2, 63) = 0.4136	P=0.6631		P value
SAPAP3 Genotype	57965	1	57965	F (1, 63) = 114.2	P<0.0001		P (two-tailed)	0.0306	0.516	0.3122	0.4841	0.0964	0.0273
Spinophilin Genotype	3708	2	1854	F (2, 63) = 3.651	P=0.0316		P value summary	*	ns	ns	ns	ns	*
Residual	31986	63	507.7				Significant? (alpha = 0.05)	Yes	No	No	No	No	Yes
Šídák's multiple comparisons test (spinophilin genotype)	Predicted (LS) mean diff.	95.00% CI of diff.	Below threshold?	Summary	Adjusted P Value		Number of XY Pairs	13	11	9	12	12	12
SAPAP3 WT
Control vs. SpinoΔdMSN	-9.498	-31.88 to 12.89	No	ns	0.5574
Control vs. SpinoΔiMSN	-11.37	-32.03 to 9.298	No	ns	0.3794
SAPAP3 KO
Control vs. SpinoΔdMSN	-14.2	-35.75 to 7.345	No	ns	0.2535
Control vs. SpinoΔiMSN	-23.15	-44.69 to -1.598	Yes	*	0.0329
Control vs. SpinoΔiMSN	-23.15	-46.22 to -0.07531	Yes	*	0.049
Šídák's multiple comparisons test (SAPAP3 genotype)	Predicted (LS) mean diff.	95.00% CI of diff.	Below threshold?	Summary	Adjusted P Value
SAPAP3 WT - KO
Control	63.86	41.22 to 86.50	Yes	****	<0.0001
SpinoΔdMSN	59.16	34.78 to 83.53	Yes	****	<0.0001
SpinoΔiMSN	52.08	29.52 to 74.65	Yes	****	<0.0001
Percent Grooming (s/3600)
SAPAP3 WT-KO/Spino+/+, SAPAP3 WT-KO/Spino+/+/D1- or A2A-Cre
Source of Variation	% of total variation	P value	P value summary	Significant?
Interaction	0.7118	0.5426	ns	No
SAPAP3 Genotype	30.72	0.0003	***	Yes
Cre	3.692	0.1704	ns	No
ANOVA table	SS (Type III)	DF	MS	F (DFn, DFd)	P value
Interaction	7.021	1	7.021	F (1, 33) = 0.3786	P=0.5426
SAPAP3 Genotype	303	1	303	F (1, 33) = 16.34	P=0.0003
Cre	36.42	1	36.42	F (1, 33) = 1.964	P=0.1704
Residual	612	33	18.54
Šídák's multiple comparisons test	Predicted (LS) mean diff.	95.00% CI of diff.	Below threshold?	Summary	Adjusted P Value
SAPAP3 WT - KO
Cre-	-5.117	-9.294 to -0.9400	Yes	*	0.0142
Cre+	-6.955	-12.57 to -1.342	Yes	*	0.013

### Sheet: Spino Interactions in SAPAP3 KO
Percent Grooming (s/9000)			Spinophilin Expression (a.u.)			mGluR5 Expression (a.u.)			D2R Expression (a.u.)			PP1g1 Expression (a.u.)
SAPAP3 WT vs. SAPAP3 KO			SAPAP3 WT vs. SAPAP3 KO			SAPAP3 WT vs. SAPAP3 KO			SAPAP3 WT vs. SAPAP3 KO			SAPAP3 WT vs. SAPAP3 KO
Unpaired t test			Unpaired t test			Unpaired t test			Unpaired t test			Unpaired t test
P value	<0.0001		P value	0.243		P value	0.2242		P value	0.5302		P value	0.0072
P value summary	****		P value summary	ns		P value summary	ns		P value summary	ns		P value summary	**
Significantly different (P < 0.05)?	Yes		Significantly different (P < 0.05)?	No		Significantly different (P < 0.05)?	No		Significantly different (P < 0.05)?	No		Significantly different (P < 0.05)?	Yes
One- or two-tailed P value?	Two-tailed		One- or two-tailed P value?	Two-tailed		One- or two-tailed P value?	Two-tailed		One- or two-tailed P value?	Two-tailed		One- or two-tailed P value?	Two-tailed
t, df	t=6.924, df=17		t, df	t=1.210, df=17		t, df	t=1.261, df=17		t, df	t=0.6408, df=17		t, df	t=3.052, df=17
Spinophilin-PP1g1 Interaction (fold-change)			Spinophilin-mGluR5 Interaction (fold-change)			Spinophilin-D2R Interaction (fold-change)
SAPAP3 WT vs. SAPAP3 KO			SAPAP3 WT vs. SAPAP3 KO			SAPAP3 WT vs. SAPAP3 KO
Unpaired t test			Unpaired t test			Unpaired t test
P value	0.6868		P value	0.0127		P value	0.0333
P value summary	ns		P value summary	*		P value summary	*
Significantly different (P < 0.05)?	No		Significantly different (P < 0.05)?	Yes		Significantly different (P < 0.05)?	Yes
One- or two-tailed P value?	Two-tailed		One- or two-tailed P value?	Two-tailed		One- or two-tailed P value?	Two-tailed
t, df	t=0.4102, df=17		t, df	t=2.784, df=17		t, df	t=2.316, df=17
Percent Grooming (s/9000) and Spinophilin-mGluR5 Interaction (log2(fold-change)) Correlation						Percent Grooming (s/9000) and Spinophilin-D2R Interaction (log2(fold-change)) Correlation						Spinophilin-mGluR5 Interaction (log2(fold-change)) and Spinophilin-D2R Interaction (log2(fold-change)) Correlation
Pearson r						Pearson r						Pearson r
r	0.5565					r	0.4634					r	0.8405
95% confidence interval	0.1369 to 0.8068					95% confidence interval	0.01167 to 0.7581					95% confidence interval	0.6248 to 0.9370
R squared	0.3097					R squared	0.2148					R squared	0.7064
P value						P value						P value
P (two-tailed)	0.0133					P (two-tailed)	0.0457					P (two-tailed)	<0.0001
P value summary	*					P value summary	*					P value summary	****
Significant? (alpha = 0.05)	Yes					Significant? (alpha = 0.05)	Yes					Significant? (alpha = 0.05)	Yes
Number of XY Pairs	19					Number of XY Pairs	19					Number of XY Pairs	19

### Sheet: mGluR5 PAM (20 mgkg)
Percent Grooming (s/1800)							Grooming Frequency (integer)							Mean Grooming Bout Duration (s)
SpinoFl/Fl or Fl/+, SpinoDdMSN, SpinoDiMSN, Spino-/-							SpinoFl/Fl or Fl/+, Spino+/+/D1- or A2A-Cre, SpinoDdMSN, SpinoDiMSN							SpinoFl/Fl or Fl/+, Spino+/+/D1- or A2A-Cre, SpinoDdMSN, SpinoDiMSN
Source of Variation	% of total variation	P value	P value summary	Significant?			Source of Variation	% of total variation	P value	P value summary	Significant?			Source of Variation	% of total variation	P value	P value summary	Significant?
Interaction	10.09	0.0132	*	Yes			Interaction	3.513	0.2395	ns	No			Interaction	5.124	0.3076	ns	No
Treatmnet	27.23	<0.0001	****	Yes			Treatmnet	37.65	<0.0001	****	Yes			Treatmnet	1.034	0.3924	ns	No
Genotype	4.922	0.1412	ns	No			Genotype	5.991	0.071	ns	No			Genotype	2.102	0.6819	ns	No
ANOVA table	SS (Type III)	DF	MS	F (DFn, DFd)	P value		ANOVA table	SS (Type III)	DF	MS	F (DFn, DFd)	P value		ANOVA table	SS (Type III)	DF	MS	F (DFn, DFd)	P value
Interaction	675.7	3	225.2	F (3, 66) = 3.858	P=0.0132		Interaction	1210	3	403.4	F (3, 66) = 1.439	P=0.2395		Interaction	23.49	3	7.828	F (3, 66) = 1.225	P=0.3076
Treatmnet	1823	1	1823	F (1, 66) = 31.23	P<0.0001		Treatmnet	12969	1	12969	F (1, 66) = 46.25	P<0.0001		Treatmnet	4.737	1	4.737	F (1, 66) = 0.7413	P=0.3924
Genotype	329.6	3	109.9	F (3, 66) = 1.882	P=0.1412		Genotype	2064	3	688	F (3, 66) = 2.453	P=0.0710		Genotype	9.635	3	3.212	F (3, 66) = 0.5025	P=0.6819
Residual	3853	66	58.38				Residual	18508	66	280.4				Residual	421.8	66	6.391
Šídák's multiple comparisons test (Treatment)	Predicted (LS) mean diff.	95.00% CI of diff.	Below threshold?	Summary	Adjusted P Value		Šídák's multiple comparisons test (Treatment)	Predicted (LS) mean diff.	95.00% CI of diff.	Below threshold?	Summary	Adjusted P Value
V - P							V - P
Flox Control	-13.67	-22.46 to -4.875	Yes	***	0.0007		Flox Control	-20.74	-40.01 to -1.464	Yes	*	0.03
SpinoΔdMSN	-7.283	-16.03 to 1.467	No	ns	0.1392		SpinoΔdMSN	-20.3	-39.48 to -1.123	Yes	*	0.0338
SpinoΔiMSN	-1.322	-10.55 to 7.901	No	ns	0.9934		SpinoΔiMSN	-24.44	-44.66 to -4.230	Yes	*	0.0114
Spino-/-	-17.65	-27.43 to -7.867	Yes	****	<0.0001		Spino-/-	-41	-62.44 to -19.56	Yes	****	<0.0001
Šídák's multiple comparisons test (Interaction)	Predicted (LS) mean diff.	95.00% CI of diff.	Below threshold?
V:Flox Control vs. V:SpinoΔdMSN	2.355	-7.364 to 12.07	No	ns	0.9927
V:Flox Control vs. V:SpinoΔiMSN	-4.633	-14.61 to 5.339	No	ns	0.7954
V:Flox Control vs. V:Spino-/-	3.822	-6.457 to 14.10	No	ns	0.9232
V:Flox Control vs. P:Flox Control	-13.67	-23.18 to -4.161	Yes	**	0.0012
V:Flox Control vs. P:SpinoΔdMSN	-4.928	-14.65 to 4.792	No	ns	0.7172
V:Flox Control vs. P:SpinoΔiMSN	-5.956	-15.93 to 4.016	No	ns	0.5327
V:Flox Control vs. P:Spino-/-	-13.83	-24.11 to -3.549	Yes	**	0.0028
Distance Traveled (m)							Grooming Duration (s) vs. Distance Traveled (m)
SpinoFl/Fl or Fl/+, SpinoDdMSN, SpinoDiMSN, Spino-/-								Vehicle Treated
Source of Variation	% of total variation	P value	P value summary	Significant?				Grooming Duration (s)vs.Control	Grooming Duration (s)vs.SpinoΔdMSN	Grooming Duration (s)vs.SpinoΔiMSN	Grooming Duration (s)vs.Spino-/-
Interaction	10.84	0.0282	*	Yes			Pearson r
Treatmnet	4.623	0.0464	*	Yes			r	-0.5299	-0.5936	0.2762	-0.5689
Genotype	11.48	0.0224	*	Yes			95% confidence interval	-0.8832 to 0.2071	-0.8904 to 0.05750	-0.4751 to 0.7946	-0.9091 to 0.2266
							R squared	0.2808	0.3524	0.07628	0.3237
ANOVA table	SS (Type III)	DF	MS	F (DFn, DFd)	P value
Interaction	15800	3	5267	F (3, 66) = 3.222	P=0.0282		P value
Treatmnet	6736	1	6736	F (1, 66) = 4.120	P=0.0464		P (two-tailed)	0.1423	0.0704	0.4719	0.1411
Genotype	16732	3	5577	F (3, 66) = 3.412	P=0.0224		P value summary	ns	ns	ns	ns
Residual	107892	66	1635				Significant? (alpha = 0.05)	No	No	No	No
								PAM Treated
Šídák's multiple comparisons test (Treatment)	Predicted (LS) mean diff.	95.00% CI of diff.	Below threshold?	Summary	Adjusted P Value			Grooming Duration (s)vs.Control	Grooming Duration (s)vs.SpinoΔdMSN	Grooming Duration (s)vs.SpinoΔiMSN	Grooming Duration (s)vs.Spino-/-
							Pearson r
V - P							r	-0.8033	-0.4412	-0.5078	-0.5382
Flox Control	1.506	-45.03 to 48.04	No	ns	>0.9999		95% confidence interval	-0.9469 to -0.3927	-0.8380 to 0.2609	-0.8764 to 0.2359	-0.9011 to 0.2681
SpinoΔdMSN	1.516	-44.79 to 47.82	No	ns	>0.9999		R squared	0.6454	0.1947	0.2578	0.2897
SpinoΔiMSN	1.264	-47.54 to 50.07	No	ns	>0.9999
Spino-/-	72.45	20.68 to 124.2	Yes	**	0.0026		P value
							P (two-tailed)	0.0029	0.2018	0.1629	0.1688
Šídák's multiple comparisons test (Genotype)	Predicted (LS) mean diff.	95.00% CI of diff.	Below threshold?	Summary	Adjusted P Value		P value summary	**	ns	ns	ns
							Significant? (alpha = 0.05)	Yes	No	No	No
Flox Control vs. SpinoΔdMSN	-6.02	-37.42 to 25.38	No	ns	0.9534
Flox Control vs. SpinoΔiMSN	2.256	-30.00 to 34.51	No	ns	0.9975		Percent Grooming (s/1800)
Flox Control vs. Spino-/-	-37.14	-70.44 to -3.844	Yes	*	0.024		PAM-treated SpinoFl/Fl or Fl/+, Spino-/-, SpinoDPanMSN
							ANOVA summary
Šídák's multiple comparisons test (Interaction)	Predicted (LS) mean diff.	95.00% CI of diff.	Below threshold?	Summary	Adjusted P Value		F	0.7395
							P value	0.4894
V:Flox Control vs. V:SpinoΔdMSN	-6.025	-57.46 to 45.41	No	ns	>0.9999		P value summary	ns
V:Flox Control vs. V:SpinoΔiMSN	2.377	-50.39 to 55.15	No	ns	>0.9999		Significant diff. among means (P < 0.05)?	No
V:Flox Control vs. V:Spino-/-	-72.61	-127.0 to -18.22	Yes	**	0.0031		R squared	0.0658
V:Flox Control vs. P:Flox Control	1.506	-48.81 to 51.82	No	ns	>0.9999
V:Flox Control vs. P:SpinoΔdMSN	-4.509	-55.94 to 46.92	No	ns	>0.9999		Grooming Frequency (integer)
V:Flox Control vs. P:SpinoΔiMSN	3.641	-49.13 to 56.41	No	ns	>0.9999		PAM-treated SpinoFl/Fl or Fl/+, Spino-/-, SpinoDPanMSN
V:Flox Control vs. P:Spino-/-	-0.1628	-54.56 to 54.23	No	ns	>0.9999		ANOVA summary
							F	1.035
Percent Grooming (s/1800)							P value	0.3727
SpinoFl/Fl or Fl/+ vs. Spino+/+ , D1 or A2A Cre							P value summary	ns
Source of Variation	% of total variation	P value	P value summary	Significant?			Significant diff. among means (P < 0.05)?	No
Interaction	0.7871	0.4154	ns	No			R squared	0.08971
Treatmnet	58.07	<0.0001	****	Yes
Cre Expression	0.06364	0.8161	ns	No			Mean Grooming Bout Duration (s)
							PAM-treated SpinoFl/Fl or Fl/+, Spino-/-, SpinoDPanMSN
ANOVA table	SS (Type III)	DF	MS	F (DFn, DFd)	P value		ANOVA summary
Interaction	26.72	1	26.72	F (1, 35) = 0.6792	P=0.4154		F	2.518
Treatmnet	1971	1	1971	F (1, 35) = 50.11	P<0.0001		P value	0.1047
Cre Expression	2.16	1	2.16	F (1, 35) = 0.05491	P=0.8161		P value summary	ns
Residual	1377	35	39.34				Significant diff. among means (P < 0.05)?	No
							R squared	0.1934
Šídák's multiple comparisons test (Treatment)	Predicted (LS) mean diff.	95.00% CI of diff.	Below threshold?	Summary	Adjusted P Value
V - P
Flox Control	-12.61	-19.34 to -5.874	Yes	***	0.0002
Cre Control	-15.93	-22.52 to -9.343	Yes	****	<0.0001

### Sheet: mGluR5 PAM Dose Response
Percent Grooming (s/1800)							Grooming Frequency (Integer)							Mean Bout Duration (s)
SpinoFl/Fl @ 0, 1, 3, 10, 30, and 56 mg/kg VU'172							SpinoFl/Fl @ 0, 1, 3, 10, 30, and 56 mg/kg VU'172							SpinoFl/Fl @ 0, 1, 3, 10, 30, and 56 mg/kg VU'172
ANOVA summary							ANOVA summary							ANOVA summary
F	3.19						F	10.95						F	7.794
P value	0.0134						P value	<0.0001						P value	<0.0001
P value summary	*						P value summary	****						P value summary	****
Significant diff. among means (P < 0.05)?	Yes						Significant diff. among means (P < 0.05)?	Yes						Significant diff. among means (P < 0.05)?	Yes
R squared	0.2248						R squared	0.4988						R squared	0.4147
Dunnett's multiple comparisons test	Mean Diff.	95.00% CI of diff.	Below threshold?	Summary	Adjusted P Value		Dunnett's multiple comparisons test	Mean Diff.	95.00% CI of diff.	Below threshold?	Summary	Adjusted P Value		Dunnett's multiple comparisons test	Mean Diff.	95.00% CI of diff.	Below threshold?	Summary	Adjusted P Value
Vehicle vs. 1 mg/kg	-9.785	-19.89 to 0.3238	No	ns	0.0611		Vehicle vs. 1 mg/kg	-2.462	-22.51 to 17.59	No	ns	0.9979		Vehicle vs. 1 mg/kg	-2.828	-5.561 to -0.09460	Yes	*	0.0401
Vehicle vs. 3 mg/kg	-14.27	-25.73 to -2.801	Yes	**	0.0094		Vehicle vs. 3 mg/kg	-1.375	-24.12 to 21.37	No	ns	0.9998		Vehicle vs. 3 mg/kg	-4.112	-7.213 to -1.012	Yes	**	0.005
Vehicle vs. 10 mg/kg	-13.54	-24.63 to -2.452	Yes	*	0.0111		Vehicle vs. 10 mg/kg	-15.13	-37.87 to 7.617	No	ns	0.3058		Vehicle vs. 10 mg/kg	-1.634	-4.734 to 1.467	No	ns	0.5269
Vehicle vs. 30 mg/kg	-13.28	-24.75 to -1.814	Yes	*	0.0174		Vehicle vs. 30 mg/kg	-37.22	-59.22 to -15.22	Yes	***	0.0003		Vehicle vs. 30 mg/kg	0.5338	-2.465 to 3.533	No	ns	0.9886
Vehicle vs. 56 mg/kg	-10.1	-20.40 to 0.1958	No	ns	0.0563		Vehicle vs. 56 mg/kg	-42.58	-63.01 to -22.15	Yes	****	<0.0001		Vehicle vs. 56 mg/kg	1.907	-0.8783 to 4.692	No	ns	0.2801
Percent Grooming (s/1800)							Grooming Frequency (Integer)							Mean Bout Duration (s)
SpinoFl/Fl , SpinoDdMSN, SpinoDiMSN @ Veh, 1, 20, and 56 mg/kg VU'172							SpinoFl/Fl , SpinoDdMSN, SpinoDiMSN @ Veh, 1, 20, and 56 mg/kg VU'172							SpinoFl/Fl , SpinoDdMSN, SpinoDiMSN @ Veh, 1, 20, and 56 mg/kg VU'172
Source of Variation	% of total variation	P value	P value summary	Significant?			Source of Variation	% of total variation	P value	P value summary	Significant?			Source of Variation	% of total variation	P value	P value summary	Significant?
Interaction	4.381	0.3504	ns	No			Interaction	2.194	0.4358	ns	No			Interaction	5.059	0.2308	ns	No
Dose	8.685	0.0051	**	Yes			Dose	50.57	<0.0001	****	Yes			Dose	19.09	<0.0001	****	Yes
Genotype	5.185	0.0207	*	Yes			Genotype	1.059	0.243	ns	No			Genotype	1.059	0.4247	ns	No
ANOVA table	SS (Type III)	DF	MS	F (DFn, DFd)	P value		ANOVA table	SS (Type III)	DF	MS	F (DFn, DFd)	P value		ANOVA table	SS (Type III)	DF	MS	F (DFn, DFd)	P value
Interaction	0.5626	6	0.09377	F (6, 123) = 1.127	P=0.3504		Interaction	0.3753	6	0.06256	F (6, 123) = 0.9889	P=0.4358		Interaction	0.8213	6	0.1369	F (6, 123) = 1.373	P=0.2308
Dose	1.115	3	0.3718	F (3, 123) = 4.470	P=0.0051		Dose	8.649	3	2.883	F (3, 123) = 45.58	P<0.0001		Dose	3.1	3	1.033	F (3, 123) = 10.36	P<0.0001
Genotype	0.6658	2	0.3329	F (2, 123) = 4.003	P=0.0207		Genotype	0.1811	2	0.09054	F (2, 123) = 1.431	P=0.2430		Genotype	0.172	2	0.08598	F (2, 123) = 0.8623	P=0.4247
Residual	10.23	123	0.08317				Residual	7.781	123	0.06326				Residual	12.26	123	0.09971
Dunnett's multiple comparisons test (Genotype)	Predicted (LS) mean diff.	95.00% CI of diff.	Below threshold?	Summary	Adjusted P Value		Dunnett's multiple comparisons test (Treatment)	Predicted (LS) mean diff.	95.00% CI of diff.	Below threshold?	Summary	Adjusted P Value		Dunnett's multiple comparisons test	Predicted (LS) mean diff.	95.00% CI of diff.	Below threshold?	Summary	Adjusted P Value
SpinoFl/Fl vs. SpinoΔdMSN	0.1674	0.02975 to 0.3050	Yes	*	0.014		SpinoFl/Fl							SpinoFl/Fl
SpinoFl/Fl vs. SpinoΔiMSN	0.0304	-0.1070 to 0.1678	No	ns	0.8437		Vehicle vs. 1	-0.03166	-0.2430 to 0.1796	No	ns	0.9742		Vehicle vs. 1	-0.2289	-0.4942 to 0.03638	No	ns	0.1092
							Vehicle vs. 20	-0.2964	-0.5268 to -0.06609	Yes	**	0.0072		Vehicle vs. 20	-0.1178	-0.4070 to 0.1714	No	ns	0.6712
Dunnett's multiple comparisons test (Treatment)	Predicted (LS) mean diff.	95.00% CI of diff.	Below threshold?	Summary	Adjusted P Value		Vehicle vs. 56	-0.6639	-0.8806 to -0.4471	Yes	****	<0.0001		Vehicle vs. 56	0.2492	-0.02292 to 0.5213	No	ns	0.0817
SpinoFl/Fl							SpinoΔdMSN							SpinoΔdMSN
Vehicle vs. 1	-0.2706	-0.5129 to -0.02834	Yes	*	0.0238		Vehicle vs. 1	-0.1534	-0.4151 to 0.1082	No	ns	0.3687		Vehicle vs. 1	0.09754	-0.2309 to 0.4260	No	ns	0.8227
Vehicle vs. 20	-0.4275	-0.6916 to -0.1634	Yes	***	0.0005		Vehicle vs. 20	-0.2655	-0.5333 to 0.002265	No	ns	0.0525		Vehicle vs. 20	0.0265	-0.3097 to 0.3627	No	ns	0.9954
Vehicle vs. 56	-0.2787	-0.5272 to -0.03012	Yes	*	0.0232		Vehicle vs. 56	-0.8448	-1.129 to -0.5608	Yes	****	<0.0001		Vehicle vs. 56	0.3895	0.03296 to 0.7461	Yes	*	0.0284
SpinoΔdMSN							SpinoΔiMSN							SpinoΔiMSN
Vehicle vs. 1	-0.09754	-0.3975 to 0.2024	No	ns	0.7815		Vehicle vs. 1	-0.09067	-0.3590 to 0.1777	No	ns	0.7558		Vehicle vs. 1	0.05225	-0.2846 to 0.3891	No	ns	0.9663
Vehicle vs. 20	-0.247	-0.5540 to 0.06004	No	ns	0.1437		Vehicle vs. 20	-0.3197	-0.6011 to -0.03825	Yes	*	0.0216		Vehicle vs. 20	0.3076	-0.04576 to 0.6609	No	ns	0.1023
Vehicle vs. 56	-0.2783	-0.6039 to 0.04739	No	ns	0.1118		Vehicle vs. 56	-0.5475	-0.8218 to -0.2732	Yes	****	<0.0001		Vehicle vs. 56	0.4803	0.1359 to 0.8247	Yes	**	0.0035
SpinoΔiMSN
Vehicle vs. 1	-0.1217	-0.4294 to 0.1859	No	ns	0.6621
Vehicle vs. 20	-0.04522	-0.3679 to 0.2775	No	ns	0.9747
Vehicle vs. 56	-0.05846	-0.3730 to 0.2561	No	ns	0.9445
